# A novel role for the *CNTN6* locus in lumenization and radial glial cell fate determination during early human cortical development revealed in cerebral organoids

**DOI:** 10.1101/2025.10.09.681391

**Authors:** T.A. Shnaider, A.M. Yunusova, S.A Yakovleva, A.S. Knyazeva, I.E. Pristyazhnuk, P.S. Belokopytova, A.A. Khabarova, A.S. Ryzhkova, V.S. Fishman, T.V Nikitina, I.N. Lebedev, V.S. Tarabykin, A.V. Smirnov, O.L. Serov

## Abstract

Neurodevelopmental disorders are a class of heterogeneous diseases with a significant genetic contribution, including pathologies resulting from copy number variations (CNVs). Recent advancements in genetic diagnostic technologies have led to the identification of new genes associated with neurodevelopmental disorders through CNVs. One such gene is *CNTN6*, whose variants and CNVs are associated with intellectual disability and autism spectrum disorders. *Cntn6* encodes a neural cell adhesion molecule involved in rodents in axon and dendrite guidance, synapse formation, and oligodendrocyte differentiation, playing a critical role in brain development. However, in humans, the specific molecular and cellular pathogenetic mechanisms remain elusive. Using various techniques to model human brain development pathologies, such as somatic cell reprogramming, cerebral organoids, and genome editing, we established that the *CNTN6* locus is involved in the lumenization and cell identity of radial glial cells, as well as in regulating their proliferation. Furthermore, we found that the *CNTN6* locus is involved in the nuclear-cytoplasmic translocation of PAX6 protein, a key regulator of forebrain development. Molecular studies revealed that CNTN6 partially functions through the Notch signaling pathway during the early stages of human brain development. Our findings unveil a novel role of the *CNTN6* locus in the early stages of human cortical development.
