## Supplementary Table 8 for "A novel role for the *CNTN6* locus in lumenization and radial glial cell fate determination during early human cortical development revealed in cerebral organoids"

### Sheet: List1
Oligonucleotides for CRISPR/Cas9 mediated genome editing
Name	5'->3' sequence	Source
gRNA_CNTN6_exon2_F	CACCGAATGAGGTTGCTATGGAAAC	This study
gRNA_CNTN6_exon2_R	AAACGTTTCCATAGCAACCTCATTC	This study
ssODN-CNTN6-stop-exon2	AATTTTTGACCTTAGAAAGTGGAAATGAGGTAAGCTTTTGCTATGGAAACTGGTAATTCTGCTGCCA	This study
gRNA_AAVS1	GGGGCCACTAGGGACAGGAT	Chu et al., 2015
Primers for genotyping PCR
CNTN6_exon2_F	AGCAAGTCTCGTACCTGAAAG	This study
CNTN6_exon2_R	AGGATTAAACTTTCCCTGTCTGAGT	This study
AVVS1_P1	GGCAGCCTGTGCTGACCCATGCAGTC	Chu et al., 2015
AAVS1_R1	CGGGATTCTCCTCCACGTCACCGCA	Chu et al., 2015
Primers for cloning
CNTN6-F	gtctcatcattttggcaaagaattcGGTACCtagcgccaccATGAGGTTGCTATGGAAACTGGT	This study
CNTN6-R	GGTATCCACCAGACCCGCCACCGGTGGAACTCAAACTTGACATTTTTGG	This study
hDLL1-F	tgtctcatcattttggcaaagaattctagcgccaccATGGGCAGTCGGTGCGCGCTG	This study
hDLL1-R	CACCAGACCCGCCACCGGTCACCTCAGTTGCTATGACGCACT	This study
NECD1-F	tgtctcatcattttggcaaagaattctagcgccaccATGCCGCCGCTCCTGGCGCCC	This study
NECD1-R	AGTCTCCACCAGACCCGCCACCGGTTGAAGCGTTCTTCAGGGGCTTG	This study
NECD2-F	ctgtctcatcattttggcaaagaattctagcgccaccatgcccgccctgcgccccgct	This study
NECD2-R	AGTCTCCACCAGACCCGCCACCGGTctgagtgcgttctggagtcag	This study
NICD1-F	tctcatcattttggcaaagaattctagcgccaccATGGGGGTGCTGCTGTCCCGCAA	This study
NICD1-R	CCACCAGACCCGCCACCGGTCTTGAAGGCCTCCGGAATGCGG	This study
NICD2-F	caaagaattctagcgccaccATGattctgattcgcaaccgagtaa	This study
NICD2-R	CCACCAGACCCGCCACCGGTcgcataaacctgcatgttgttg	This study
PAX6-F	ctgtctcatcattttggcaaagaattctagcgccaccatgcagaacagtcacagcggag	This study
PAX6-R	TCACTCCACCAGACCCGCCACCGGTctgtaatcttggccagtattgag	This study
