## Supplementary Table 9 for "A novel role for the *CNTN6* locus in lumenization and radial glial cell fate determination during early human cortical development revealed in cerebral organoids"

### Sheet: Antibodies
Primary antibodies
Antibodies	Producer	Cat#	ICC/IHC dilution	WB dilution	IP dilution
Rabbit polyclonal anti-CDK5RAP2	Sigma-Aldrich	HPA035820	1:200	-	-
Rabbit polyclonal anti-CNTN6	Sigma-Aldrich	HPA016645	1:100	-	-
Rabbit polyclonal anti-CNTN6	Elabscience	E-AB-64969	-	1:1000	-
Rat monoclonal anti-CTIP2 (25B6)	Abcam	ab18465	1:300	-	-
Rabbit monoclonal anti-DYKDDDDK-Tag (D6W5B)	Cell Signaling Technology	14793	-	1:1000	1:100
Mouse monoclonal anti-Flag-Tag	Affinity Biosciences	T0003	-	1:1000	1:100
Mouse monoclonal anti-GAPDH	Affinity Biosciences	T0004	-	1:3000	-
Rabbit polyclonal anti-GAPDH	Cloud-Clone Corp	CAB932Hu01	-	1:2000	-
Mouse monoclonal anti-HA-Tag (2-2.2.14)	Thermo Fisher Scientific	26183	-	1:1000	1:50
Rabbit polyclonal anti-HA-Tag	Affinity Biosciences	T0050	-	1:1000	1:200
Rabbit polyclonal anti-Hes1	Affinity Biosciences	DF7569	-	1:1000	-
Rabbit monoclonal anti-Nanog (D73G4)	Cell Signaling Technology	4903	1:200	-	-
Rabbit monoclonal anti-Notch1 (D1E11)	Cell Signaling Technology	3608	-	1:1000	-
Rabbit monoclonal anti-Cleaved Notch1 (D3B8)	Cell Signaling Technology	4147	-	1:1000	-
Rabbit polyclonal anti-Oct-4	Cell Signaling Technology	2750	1:200	-	-
Rabbit monoclonal anti-PAX6 (EPR15858)	Abcam	ab195045	1:350	-	-
Rabbit polyclonal anti-Phospho-Histone H3	Affinity Biosciences	AF3358	1:100	-	-
Mouse monoclonal anti-Phospho-Vimentin (4A4)	MBL International	D076-3	1:500	-	-
Mouse monoclonal anti-SOX2 (AFB1478)	Affinity Biosciences	BF0481	1:100	-	-
Mouse monoclonal anti-Neuronal Class III beta-Tubulin (TUJ1)	Covance	MMS-435P	1:500	-	-
Rabbit polyclonal anti-beta Tubulin	Abcam	ab6046	-	1:1000	-
Rabbit monoclonal anti-ZO-1 (D6L1E)	Cell Signaling Technology	13663	1:200	-	-
Secondary antibodies
AffiniPure™ Donkey Anti-Mouse IgG (H+L) Alexa Fluor® 488	Jackson Immuno Researsh	715-545-150	1:500	-	-
AffiniPure™ Donkey Anti-Rabbit IgG (H+L) Alexa Fluor® 488	Jackson Immuno Researsh	711-545-152	1:500	-	-
AffiniPure™ Donkey Anti-Rabbit IgG (H+L) Cy™3	Jackson Immuno Researsh	711-165-152	1:500	-	-
AffiniPure™ Donkey Anti-Rat IgG (H+L) Alexa Fluor® 647	Jackson Immuno Researsh	712-605-150	1:500	-	-
Goat Anti-Rabbit IgG (H + L)-HRP Conjugate	Bio-Rad	1706515	-	1:2000	-
Rabbit Anti-Mouse IgG (Light Chain Specific) (D3V2A) mAb (HRP Conjugate)	Cell Signaling Technology	91196	-	1:2000	-
Isotype controls
Mouse (G3A1) mAb IgG1 Isotype control	Cell Signaling Technology	5415	-	-	1:100
Normal Rabbit IgG	Cell Signaling Technology	2729	-	-	1:250
