## Supplementary Table 10 for "A novel role for the *CNTN6* locus in lumenization and radial glial cell fate determination during early human cortical development revealed in cerebral organoids"

### Sheet: Plasmids
Plasmid	Cat #	Source
gRNA_Cloning Vector	41824	Addgene
pSpCas9(BB)-2A-Neo	127762	Addgene
pSpCas9(BB)-2A-Puro (PX459) V2.0	62988	Addgene
AAVS1-TRE3G-EGFP	52343	Addgene
AAVS1-Pur-CAG-EGFP	80945	Addgene
AAVS1-TRE3G-CNTN6_P2A_EGFP	N/A	This study
pCAGGS-mCherry	41583	Addgene
pCAGGS-СNTN6-HA	N/A	This study
pCAGGS-DLL1-HA	N/A	This study
pCAGGS-NECD1-FLAG	N/A	This study
pCAGGS-NECD2-FLAG	N/A	This study
pCAGGS-NICD1-FLAG	N/A	This study
pCAGGS-NICD2-FLAG	N/A	This study
pCAGGS-PAX6a-GFP	N/A	This study
pCAGGS-PAX6b-GFP	N/A	This study
